# Stress adaptation of free-living microbes generates novel benefits to plant hosts

**DOI:** 10.64898/2026.06.01.729403

**Authors:** Kevin D. Ricks, Kasturi Bhatt, Megan E. Frederickson

## Abstract

Most microbes that live in or on hosts are not obligate symbionts. Instead, they can cycle between host-associated and free-living phases and experience selection in both environments. Consequently, while the benefits that microbes confer to hosts are often assumed to be a product of host selection, they may also evolve independent of the host-microbe interaction, while the microbe is free-living. We investigated this hypothesis by experimentally evolving a beneficial *Allorhizobium* bacterium we had previously isolated from duckweed (*Lemna japonica*), evolving the strain in the absence of any host at high and low salinity and at high and low nitrogen. Inoculating evolved strains back onto the plants, we found microbial adaptation to high-salinity benefited host plants in high-salinity environments, but only when microbes evolved under low-nitrogen conditions. Microbial adaptation to high nitrogen reduced plant growth, in some cases below that of the uninoculated control. In low-nitrogen environments, microbial growth rate predicted plant benefit in matching salinity environments, suggesting the traits underlying microbial salinity adaptation may be associated with the microbial benefits. Whole-genome sequencing of the evolved strains revealed significant genomic shifts between selective treatments, including plasmid variation and point mutations associated with osmotic regulation, although many of the affected genes have unclear functions. The emergence of microbial benefits to hosts as a byproduct of microbial adaptation highlights that these benefits do not depend on host selection. Rather, predicting the evolution of these symbioses may require understanding both abiotic and biotic selective agents acting on key microbial traits mediating the host-microbe interaction.
