## Supplementary material for "Stress adaptation of free-living microbes generates novel benefits to plant hosts": Data S1

PGPT_ID	Lv1	Lv2	Lv3	Lv4	Lv5
PGPT0000001	DIRECT_EFFECTS	BIO-FERTILIZATION	NITROGEN_ACQUISITION	N-AQUISITION-ATMOSHPHERIC_NITROGEN_FIXATION	N-FIX-NITROGENASE_BIOSYNTHESIS
PGPT0000130	DIRECT_EFFECTS	BIO-FERTILIZATION	NITROGEN_ACQUISITION	N-AQUISITION-ATMOSHPHERIC_NITROGEN_FIXATION	N-FIX-OTHER_NITROGEN_FIXATION_REGULATORS
PGPT0001055	DIRECT_EFFECTS	BIO-FERTILIZATION	NITROGEN_ACQUISITION	N-AQUISITION-ATMOSHPHERIC_NITROGEN_FIXATION	CBB3-TYPE_CYTOCHROME_C_OXIDASE
PGPT0000155	DIRECT_EFFECTS	BIO-FERTILIZATION	NITROGEN_ACQUISITION	N-AQUISITION-ATMOSHPHERIC_NITROGEN_FIXATION	N-FIX-HYDROGENASE_BIOSYNTHESIS
PGPT0001245	DIRECT_EFFECTS	BIO-FERTILIZATION	PHOSPHATE_SOLUBILIZATION	P-SOLUBILISATION-ORGANIC_ACID_METABOLISM	P-SOLUBILISATION-GLUCONIC_ACID-PQQ_PATHWAY
PGPT0001285	DIRECT_EFFECTS	BIO-FERTILIZATION	PHOSPHATE_SOLUBILIZATION	P-SOLUBILISATION-ORGANIC_ACID_METABOLISM	P-SOLUBILISATION_D_GLUCONATE_BIOSYNTHESIS
PGPT0001300	DIRECT_EFFECTS	BIO-FERTILIZATION	PHOSPHATE_SOLUBILIZATION	P-SOLUBILISATION-ORGANIC_ACID_METABOLISM	P-SOLUBILISATION-KETO-GLUCONATE_BIOSYNTHESIS
PGPT0002430	DIRECT_EFFECTS	BIO-FERTILIZATION	PHOSPHATE_SOLUBILIZATION	P-SOLUBILISATION-OTHER_ACID_METABOLISM	P-SOLUBILISATION-PHOSPHONATE_DEGRADATION
PGPT0002570	DIRECT_EFFECTS	BIO-FERTILIZATION	PHOSPHATE_SOLUBILIZATION	P-SOLUBILISATION-PHOSPHATASE_ACTIVITY	P-SOLUBILISATION-ALKALINE_PHOSPHATASE
PGPT0002595	DIRECT_EFFECTS	BIO-FERTILIZATION	PHOSPHATE_SOLUBILIZATION	P-SOLUBILISATION-PHOSPHATASE_ACTIVITY	P-SOLUBILISATION-EXOPOLYPHOSPHATASE
PGPT0002600	DIRECT_EFFECTS	BIO-FERTILIZATION	PHOSPHATE_SOLUBILIZATION	P-SOLUBILISATION-PHOSPHATASE_ACTIVITY	P-SOLUBILISATION-INORGANIC_PHOSPHATASE
PGPT0031000	DIRECT_EFFECTS	BIO-FERTILIZATION	IRON_ACQUISITION	IRON_ACQUISITION-SIDEROPHORES	ALCALIGIN_METABOLISM
PGPT0003165	DIRECT_EFFECTS	BIO-FERTILIZATION	IRON_ACQUISITION	IRON_ACQUISITION-SIDEROPHORES	SIDEROPHORES-BACILLIBACTIN_METABOLISM
PGPT0003275	DIRECT_EFFECTS	BIO-FERTILIZATION	IRON_ACQUISITION	IRON_ACQUISITION-SIDEROPHORES	SIDEROPHORES-ENTEROBACTIN|ENTEROCHELIN_TRANSPORT
PGPT0003320	DIRECT_EFFECTS	BIO-FERTILIZATION	IRON_ACQUISITION	IRON_ACQUISITION-SIDEROPHORES	SIDEROPHORES-FERRICHROME|FERRIOXAMINE_TRANSPORT
PGPT0003415	DIRECT_EFFECTS	BIO-FERTILIZATION	IRON_ACQUISITION	IRON_ACQUISITION-SIDEROPHORES	SIDEROPHORES-SALMOCHELIN_TRANSPORT
PGPT0003535	DIRECT_EFFECTS	BIO-FERTILIZATION	IRON_ACQUISITION	IRON_ACQUISITION-SIDEROPHORES	SIDEROPHORES-MYXOCHELIN_BIOSYNTHESIS
PGPT0003545	DIRECT_EFFECTS	BIO-FERTILIZATION	IRON_ACQUISITION	IRON_ACQUISITION-SIDEROPHORES	SIDEROPHORES-PETROBACTIN_BIOSYNTHESIS
PGPT0003580	DIRECT_EFFECTS	BIO-FERTILIZATION	IRON_ACQUISITION	IRON_ACQUISITION-SIDEROPHORES	SIDEROPHORE_EXPORT_SYSTEMS
PGPT0003760	DIRECT_EFFECTS	BIO-FERTILIZATION	IRON_ACQUISITION	IRON_ACQUISITION-OTHER_TRANSPORT_SYSTEMS	IRON_TRANSPORT-FeuABC|YusV-TRANSPORT_COMPLEX
PGPT0003775	DIRECT_EFFECTS	BIO-FERTILIZATION	IRON_ACQUISITION	IRON_ACQUISITION-OTHER_TRANSPORT_SYSTEMS	IRON_TRANSPORT-IRON_COMPLEX_RECEPTOR
PGPT0004025	DIRECT_EFFECTS	BIO-FERTILIZATION	IRON_ACQUISITION	IRON_ACQUISITION-IRON_HOMOEOSTASIS	IRON_HOMEOSTASIS-FoxABCD
PGPT0007070	DIRECT_EFFECTS	PHYTOHORMONE|PLANT_SIGNAL_PRODUCTION	PHYTOHORMONE-ABSCISIC_ACID_DEGRADATION	PHYTOHORMONE-AUXINE|INDOLE‐3‐ACETIC_ACID|IAA_METABOLISM	PHYTOHORMONE-IAA_RELATED_TRYPTOPHAN_PATHWAY
PGPT0007165	DIRECT_EFFECTS	PHYTOHORMONE|PLANT_SIGNAL_PRODUCTION	PHYTOHORMONE-ABSCISIC_ACID_DEGRADATION	PHYTOHORMONE-AUXINE|INDOLE‐3‐ACETIC_ACID|IAA_METABOLISM	PHYTOHORMONE-IAA_RELATED_INDOLE-3-ACETALDEHYDE_PATHWAY
PGPT0007170	DIRECT_EFFECTS	PHYTOHORMONE|PLANT_SIGNAL_PRODUCTION	PHYTOHORMONE-ABSCISIC_ACID_DEGRADATION	PHYTOHORMONE-AUXINE|INDOLE‐3‐ACETIC_ACID|IAA_METABOLISM	PHYTOHORMONE-IAA_PATHWAY
PGPT0007207	DIRECT_EFFECTS	PHYTOHORMONE|PLANT_SIGNAL_PRODUCTION	PHYTOHORMONE-ABSCISIC_ACID_DEGRADATION	PHYTOHORMONE-AUXINE|INDOLE‐3‐ACETIC_ACID|IAA_METABOLISM	PHYTOHORMONE-IAA-AUXIN_TRANSPORT_PLANT_LIKE
PGPT0007630	DIRECT_EFFECTS	PHYTOHORMONE|PLANT_SIGNAL_PRODUCTION	PHYTOHORMONE-GAMMA-AMINOBUTYRIC_ACID|GABA_PRODUCTION	PHYTOHORMONE-GABA_METABOLISM	PHYTOHORMONE-GABA_BIOSYNTHESIS
PGPT0008530	DIRECT_EFFECTS	PHYTOHORMONE|PLANT_SIGNAL_PRODUCTION	PLANT_VITAMIN_PRODUCTION	PLANT_VITAMIN_B2|RIBOFLAVIN_METABOLISM	PLANT_VITAMIN_B2|RIBOFLAVIN_BIOSYNTHESIS
PGPT0008905	DIRECT_EFFECTS	PHYTOHORMONE|PLANT_SIGNAL_PRODUCTION	PLANT_VITAMIN_PRODUCTION	PLANT_VITAMIN_B1|THIAMIN_METABOLISM	PLANT_VITAMIN_B1|THIAMIN_BIOSYNTHESIS
PGPT0009115	DIRECT_EFFECTS	PHYTOHORMONE|PLANT_SIGNAL_PRODUCTION	PLANT_VITAMIN_PRODUCTION	PLANT_VITAMIN_B6|PYRIDOXINE|PYRIDOXAL|PYRIDOXAMINE_METABOLISM	PLANT_VITAMIN_B6|PYRIDOXINE|PYRIDOXAL|PYRIDOXAMINE_BIOSYNTHESIS
PGPT0026525	INDIRECT_EFFECTS	COMPETITIVE_EXCLUSION|CE	CE-EXOPOLYSACCHARIDE_PRODUCTION|EPS	CE-EPS-GLYCAN_METABOLISM	CE-EPS-SUCCINOGLYCAN_METABOLIC_PATHWAY
PGPT0026610	INDIRECT_EFFECTS	COMPETITIVE_EXCLUSION|CE	CE-EXOPOLYSACCHARIDE_PRODUCTION|EPS	EPS_POLYSACCHARIDE_METABOLISM	CE-EPS-EPS_POLYSACCHARIDES_BIOSYNTHESIS
PGPT0018548	INDIRECT_EFFECTS	COMPETITIVE_EXCLUSION|CE	CE-EXOPOLYSACCHARIDE_PRODUCTION|EPS	CE-EPS-GLUCOMANNAN_METABOLISM	CE-EPS-GLUCOMANNAN_BIOSYNTHESIS
PGPT0026680	INDIRECT_EFFECTS	COMPETITIVE_EXCLUSION|CE	CE-EXOPOLYSACCHARIDE_PRODUCTION|EPS	CE-EPS-PUTATIVE_EXOPOLYSACCHARIDE_FUNCTION	CE-EPS-PUTATIVE_EXOPOLYSACCHARIDE_FUNCTION-1
