## Supplementary material for "Stress adaptation of free-living microbes generates novel benefits to plant hosts": Data S2

Strain	Nitrogen	Salinity	SequencingNumber	SequencingID	REF	VAR	Cluster	Position
St1	Low	Low	Sample3	3_S3	T	G	cluster_001_consensus	1175679
St1	Low	Low	Sample3	3_S3	T	C	cluster_001_consensus	1200470
St1	Low	Low	Sample3	3_S3	T	C	cluster_001_consensus	2128505
St1	Low	Low	Sample3	3_S3	C	T	cluster_001_consensus	3697870
St1	Low	Low	Sample3	3_S3	T	G	cluster_003_consensus	157382
St1	Low	Low	Sample3	3_S3	C	T	cluster_004_consensus	63751
St1	Low	Low	Sample3	3_S3	T	C	cluster_004_consensus	63752
St2	Low	Low	Sample4	4_S4	C	CGGCGATCA	cluster_001_consensus	4254705
St3	Low	Low	Sample5	5_S5	C	T	cluster_001_consensus	1355826
St3	Low	Low	Sample5	5_S5	T	C	cluster_001_consensus	2128505
St3	Low	Low	Sample5	5_S5	C	T	cluster_001_consensus	3138568
St3	Low	Low	Sample5	5_S5	C	T	cluster_004_consensus	63751
St3	Low	Low	Sample5	5_S5	T	C	cluster_004_consensus	63752
St7	Low	Low	Sample9	9_S9	C	G	cluster_001_consensus	3844602
St8	Low	Low	Sample10	10_S10	C	T	cluster_001_consensus	794049
St8	Low	Low	Sample10	10_S10	T	C	cluster_001_consensus	2128505
St8	Low	Low	Sample10	10_S10	C	.	cluster_001_consensus	3138568
St8	Low	Low	Sample10	10_S10	T	G	cluster_003_consensus	157382
St8	Low	Low	Sample10	10_S10	C	T	cluster_004_consensus	63751
St8	Low	Low	Sample10	10_S10	T	C	cluster_004_consensus	63752
St9	Low	Low	Sample11	11_S11	A	G	cluster_001_consensus	2136070
St13	Low	Low	Sample15	15_S15	T	A	cluster_001_consensus	3132930
St13	Low	Low	Sample15	15_S15	T	C	cluster_005_consensus	18177
St14	Low	Low	Sample16	16_S16	C	G	cluster_001_consensus	1115757
St19	Low	Low	Sample21	21_S21	C	G	cluster_001_consensus	3382609
St22	Low	High	Sample24	24_S24	T	C	cluster_001_consensus	592159
St22	Low	High	Sample24	24_S24	AAT	A	cluster_001_consensus	4018125
St24	Low	High	Sample26	26_S26	C	G	cluster_001_consensus	426177
St24	Low	High	Sample26	26_S26	T	G	cluster_001_consensus	903382
St24	Low	High	Sample26	26_S26	T	C	cluster_001_consensus	2128505
St24	Low	High	Sample26	26_S26	GAGTAGGC	GAGTAGGCAGTAGGC	cluster_001_consensus	2490289
St24	Low	High	Sample26	26_S26	T	G	cluster_003_consensus	157382
St25	Low	High	Sample27	27_S27	C	A	cluster_001_consensus	2197592
St25	Low	High	Sample27	27_S27	G	.	cluster_001_consensus	3138574
St31	Low	High	Sample33	33_S33	T	C	cluster_001_consensus	2128505
St31	Low	High	Sample33	33_S33	A	G	cluster_001_consensus	2482846
St31	Low	High	Sample33	33_S33	G	.	cluster_001_consensus	3138574
St31	Low	High	Sample33	33_S33	T	G	cluster_003_consensus	157382
St31	Low	High	Sample33	33_S33	G	T	cluster_004_consensus	25923
St31	Low	High	Sample33	33_S33	C	T	cluster_004_consensus	63751
St31	Low	High	Sample33	33_S33	T	C	cluster_004_consensus	63752
St32	Low	High	Sample34	34_S34	C	.	cluster_001_consensus	3138568
St33	Low	High	Sample35	35_S35	C	T	cluster_001_consensus	902606
St33	Low	High	Sample35	35_S35	T	C	cluster_001_consensus	902607
St33	Low	High	Sample35	35_S35	T	C	cluster_001_consensus	2935249
St33	Low	High	Sample35	35_S35	C	.	cluster_001_consensus	3138568
St33	Low	High	Sample35	35_S35	G	C	cluster_001_consensus	3138574
St37	Low	High	Sample39	39_S39	A	G	cluster_001_consensus	735232
St37	Low	High	Sample39	39_S39	G	A	cluster_001_consensus	2067719
St37	Low	High	Sample39	39_S39	G	.	cluster_001_consensus	3138574
St39	Low	High	Sample41	41_S41	G	.	cluster_001_consensus	3138574
St41	High	Low	Sample43	43_S43	G	A	cluster_001_consensus	1503626
St41	High	Low	Sample43	43_S43	A	T	cluster_001_consensus	1865422
St41	High	Low	Sample43	43_S43	T	C	cluster_001_consensus	2128505
St41	High	Low	Sample43	43_S43	C	.	cluster_001_consensus	3138568
St41	High	Low	Sample43	43_S43	C	T	cluster_004_consensus	63751
St41	High	Low	Sample43	43_S43	T	C	cluster_004_consensus	63752
St42	High	Low	Sample44	44_S44	T	G	cluster_001_consensus	3383994
St42	High	Low	Sample44	44_S44	A	T	cluster_001_consensus	4444601
St44	High	Low	Sample46	46_S46	G	A	cluster_001_consensus	109001
St44	High	Low	Sample46	46_S46	T	C	cluster_001_consensus	3724279
St44	High	Low	Sample46	46_S46	T	G	cluster_003_consensus	157382
St45	High	Low	Sample47	47_S47	T	C	cluster_001_consensus	592159
St45	High	Low	Sample47	47_S47	C	G	cluster_001_consensus	3384912
St45	High	Low	Sample47	47_S47	AAT	A	cluster_001_consensus	4018125
St46	High	Low	Sample48	48_S48	C	.	cluster_001_consensus	3138568
St46	High	Low	Sample48	48_S48	G	C	cluster_001_consensus	3138574
St46	High	Low	Sample48	48_S48	T	TGCGGCAGC	cluster_001_consensus	3384082
St47	High	Low	Sample49	49_S49	T	C	cluster_001_consensus	2081384
St47	High	Low	Sample49	49_S49	G	C	cluster_003_consensus	146183
St48	High	Low	Sample50	50_S50	C	T	cluster_001_consensus	145708
St48	High	Low	Sample50	50_S50	G	A	cluster_001_consensus	2807646
St49	High	Low	Sample51	51_S51	C	G	cluster_001_consensus	1173167
St49	High	Low	Sample51	51_S51	T	G	cluster_001_consensus	3383994
St49	High	Low	Sample51	51_S51	T	.	cluster_003_consensus	22837
St49	High	Low	Sample51	51_S51	C	.	cluster_003_consensus	91755
St49	High	Low	Sample51	51_S51	A	.	cluster_003_consensus	95533
St49	High	Low	Sample51	51_S51	C	.	cluster_003_consensus	95609
St49	High	Low	Sample51	51_S51	C	.	cluster_003_consensus	128203
St49	High	Low	Sample51	51_S51	G	.	cluster_003_consensus	146183
St49	High	Low	Sample51	51_S51	G	.	cluster_003_consensus	150144
St49	High	Low	Sample51	51_S51	T	.	cluster_003_consensus	157382
St49	High	Low	Sample51	51_S51	C	.	cluster_003_consensus	169472
St49	High	Low	Sample51	51_S51	A	.	cluster_003_consensus	201342
St50	High	Low	Sample52	52_S52	A	G	cluster_001_consensus	695191
St50	High	Low	Sample52	52_S52	G	C	cluster_001_consensus	1232519
St50	High	Low	Sample52	52_S52	T	G	cluster_001_consensus	3383994
St50	High	Low	Sample52	52_S52	A	C	cluster_002_consensus	143041
St50	High	Low	Sample52	52_S52	T	.	cluster_003_consensus	22837
St50	High	Low	Sample52	52_S52	C	.	cluster_003_consensus	91755
St50	High	Low	Sample52	52_S52	A	.	cluster_003_consensus	95533
St50	High	Low	Sample52	52_S52	C	.	cluster_003_consensus	95609
St50	High	Low	Sample52	52_S52	C	.	cluster_003_consensus	128203
St50	High	Low	Sample52	52_S52	G	.	cluster_003_consensus	146183
St50	High	Low	Sample52	52_S52	G	.	cluster_003_consensus	150144
St50	High	Low	Sample52	52_S52	T	.	cluster_003_consensus	157382
St50	High	Low	Sample52	52_S52	C	.	cluster_003_consensus	169472
St50	High	Low	Sample52	52_S52	A	.	cluster_003_consensus	201342
St62	High	High	Sample63	63_S63	G	C	cluster_002_consensus	43656
St62	High	High	Sample63	63_S63	T	A	cluster_002_consensus	43657
St62	High	High	Sample63	63_S63	C	T	cluster_002_consensus	92579
St62	High	High	Sample63	63_S63	C	G	cluster_002_consensus	115506
St63	High	High	Sample64	64_S64	A	G	cluster_001_consensus	866395
St63	High	High	Sample64	64_S64	G	C	cluster_001_consensus	1914647
St63	High	High	Sample64	64_S64	A	G	cluster_001_consensus	2348611
St63	High	High	Sample64	64_S64	C	.	cluster_001_consensus	3138568
St64	High	High	Sample65	65_S65	A	G	cluster_001_consensus	866395
St64	High	High	Sample65	65_S65	C	G	cluster_001_consensus	1555336
St64	High	High	Sample65	65_S65	G	C	cluster_001_consensus	1914647
St64	High	High	Sample65	65_S65	A	G	cluster_001_consensus	2348611
St64	High	High	Sample65	65_S65	C	.	cluster_001_consensus	3138568
St64	High	High	Sample65	65_S65	G	.	cluster_001_consensus	3138574
St67	High	High	Sample67	67_S67	A	G	cluster_001_consensus	426760
St69	High	High	Sample68	68_S68	GAGTAGGC	G	cluster_001_consensus	2490289
St69	High	High	Sample68	68_S68	C	A	cluster_004_consensus	149169
St22	Low	High	Sample24	24_S24	ATA	A	cluster_001_consensus	4018150
St2	Low	Low	Sample4	4_S4	A	ATCAGGCGA	cluster_001_consensus	4254718
St45	High	Low	Sample47	47_S47	ATA	A	cluster_001_consensus	4018150
St46	High	Low	Sample48	48_S48	G	GCGCGGCAG	cluster_001_consensus	3384097
St8	Low	Low	Sample10	10_S10	G	.	cluster_001_consensus	3382459
St23	Low	High	Sample25	25_S25	G	.	cluster_001_consensus	1517541
St39	Low	High	Sample41	41_S41	C	.	cluster_001_consensus	2658914
St62	High	High	Sample63	63_S63	T	.	cluster_001_consensus	2325305
St8	Low	Low	Sample10	10_S10	G	.	cluster_001_consensus	3382461
St39	Low	High	Sample41	41_S41	C	.	cluster_001_consensus	2658917
St21	Low	High	Sample23	23_S23	.	G	cluster_002_consensus	270104
St48	High	Low	Sample50	50_S50	.	C	cluster_001_consensus	1754663
St21	Low	High	Sample23	23_S23	.	G	cluster_002_consensus	270112
St48	High	Low	Sample50	50_S50	.	C	cluster_001_consensus	1754668
